# CARD-like domains mediate anti-phage defense in bacterial gasdermin systems

**DOI:** 10.1101/2023.05.28.542683

**Authors:** Tanita Wein, Alex G. Johnson, Adi Millman, Katharina Lange, Erez Yirmiya, Romi Hadary, Jeremy Garb, Felix Steinruecke, Aidan B. Hill, Philip J. Kranzusch, Rotem Sorek

**Author notes:** These authors contributed equally to this study (Tanita Wein, Alex G. Johnson).

## Abstract

Caspase recruitment domains (CARDs) and pyrin domains are important facilitators of inflammasome activity and pyroptosis. Upon pathogen recognition by NLR proteins, CARDs recruit and activate caspases, which, in turn, activate gasdermin pore forming proteins to and induce pyroptotic cell death. Here we show that CARD-like domains are present in defense systems that protect bacteria against phage. The bacterial CARD is essential for protease-mediated activation of certain bacterial gasdermins, which promote cell death once phage infection is recognized. We further show that multiple anti-phage defense systems utilize CARD-like domains to activate a variety of cell death effectors. We find that these systems are triggered by a conserved immune evasion protein that phages use to overcome the bacterial defense system RexAB, demonstrating that phage proteins inhibiting one defense system can activate another. We also detect a phage protein with a predicted CARD-like structure that can inhibit the CARD-containing bacterial gasdermin system. Our results suggest that CARD domains represent an ancient component of innate immune systems conserved from bacteria to humans, and that CARD-dependent activation of gasdermins is conserved in organisms across the tree of life.
