## Supplementary material for "CARD-like domains mediate anti-phage defense in bacterial gasdermin systems": Table S2

### Sheet: Sheet1
Protease gene accession in the IMG database	Genome accession in the IMG database	Species name	Protease size (aa)	Predicted CARD-like domain (aa)	NLR-like gene accession in IMG database	NLR-like protein size (aa)	Effector accession in the IMG database	Effector domain annotations	Effector PFAM accessions	Additional effector protein IMG accession	Additional effector domain annotations	Addtional effector PFAM accessions	NLR-like CARD-like domain tested for protein purification
2926574132	2926570559	Ancylobacter polymorphus DSM 2457+C2:C30	702	1-126	2926574133	1129	2926574131	Subtilase	pfam00082	2926570566	Endonuclease; trypsin protease	pfam01223; pfam13365
2928826035	2928819513	Azospirillum agricola CC-HIH038	689	1-117	2918251625	1065	2928826037	Phosholipase; trypsin protease	pfam13091´; pfam13365	2928819521	Subtilase	pfam00082
2918251624	2918249483	Azospirillum agricola CC-HIH038	689	3-117	2928826034	1065	2918251622	Phosholipase; trypsin protease	pfam13091; pfam13365	2918249488	Subtilase	pfam00082
2623600598	2622736628	Azospirillum lipoferum R1C	689	1-117	2623600599	1065	2623600596	Trypsin protease; phospolipase	pfam13365; pfam13091	2622780085	Subtilase	pfam00082	yes
2882851847	2882851124	Azospirillum sp. TSO35-2	713	3-90	2882851848	1079	2882851845	Trypsin protease; endonuclease	pfam13365; pfam01223
641682949	641522608	Burkholderia ambifaria MC40-6	633	3-91	641682950	1054	641682951	Endonuclease	pfam01223
2926772194	2926765598	Catenuloplanes indicus DSM 44709	604	1-95	2926772195	1178	2926772192	Trypsin protease; Astacin peptidase	pfam1336; pfam01400
2923440409	2923434343	Catenuloplanes niger DSM 44711	604	1-95	2923440410	1244	2923440407	Trypsin protease; Astacin peptidase	pfam13365; pfam01400
2889680090	2889676293	Fibrella aestuarina JA25	641	1-105	2889680089	1059	2889680088	Endonuclease	pfam01223
2619544339	2617271323	Hoeflea sp. BAL378	715	3-100	2619544340	1096	2619544337	Subtilase; trypsin protease; endonuclease	pfam00082; pfam13365; pfam01223				yes
2703216464	2700989557	Labrenzia sp. OB1	711	1-100	2703216465	1088	2703216462	Subtilase; trypsin protease; endonuclease	pfam00082; pfam13365; pfam01223				yes
2686842392	2684623111	Lysobacter capsici 55	705	1-97	2686842393	1117	2686842390	Subtilase	pfam00082				yes
2841794909	2841789996	Lysobacter enzymogenes YC36	638	1-93	2841794910	1068	2841794907	Gasdermin	NA				yes
2616384149	2615840641	Lysobacter sp. YR284	640	1-96	2616384148	1070	2616384151	Gasdermin	NA				yes
2707317470	2706794542	Mesorhizobium sp. L2C067A000	719	1-100	2707317469	1124	2707317472	Endonuclease; subtilase; trypsin protease	pfam01223; pfam00082; pfam13365				yes
2707259132	2706794533	Mesorhizobium sp. LNJC394B00	719	3-100	2707259131	1124	2707259135	Trypsin protease; endonuclease	pfam13365; pfam01223
2707174668	2706794520	Mesorhizobium sp. LSJC285A00	719	1-100	2707174667	1124	2707174670	Subtilase	pfam00082	2706805667	Subtilase	pfam00082
2921935861	2921932851	Pantoea sp. Ap-967	603	1-91	2921935862	1034	2921935859	Phospolipase	pfam02450				yes
2905884665	2905879010	Pantoea sp. Tr-811	603	1-91	2905884664	1034	2905884667	Phospolipase	pfam02450				yes
2623424339	2622736586	Pedobacter rhizosphaerae DSM 18610	617	1-93	2623424338	1007	2623424341	Endonuclease	pfam01223				yes
2629057174	2627853808	Pseudomonas chlororaphis EA105	677	1-120	2629057175	1065	2629057172	Trypsin protease; subtilase	pfam13365; pfam00082				yes
2927995508	2927991490	Pseudomonas kilonensis CC265	603	1-91	2927995507	1034	2927995510	Phospolipase	pfam02450
2511414309	2511231031	Pseudomonas sp. GM16	603	3-91	2511414310	1034	2511414307	Phospolipase	pfam02450				yes
2511421102	2511231032	Pseudomonas sp. GM24	603	1-91	2511421101	1034	2511421104	Phospolipase	pfam02450				yes
2644284307	2643221650	Pseudomonas sp. Root401	603	1-91	2644284306	1034	2644284309	Phospolipase	pfam02450				yes
2516727233	2516653013	Rhodopseudomonas palustris S-1; DSM 131	645	1-99	2516727232	756	2516727235	Subtilase	pfam00082
2855415100	2855413562	Sphingobium sp. CCH11-B1	651	1-97	2855415101	1089	2855415098	Gasdermin	NA				yes
2884380756	2884379107	Spirosoma sp. KCTC 42546	624	1-91	2884380757	1076	2884380758	Phospolipase	pfam13091
2515838969	2515154151	Spirosoma spitsbergense DSM 19989	647	1-94	2515838970	1086	2515838971	Phospolipase	pfam13092
