## Supplementary material for "CARD-like domains mediate anti-phage defense in bacterial gasdermin systems": Table S3

### Sheet: Sheet1
Protease gene accession in the IMG database	Genome accession in the IMG database	Species name	Protease size (aa)	Predicted CARD-like domain (aa)	NLR-like gene accession in IMG database	NLR-like protein size (aa)	Effector accession in the IMG database	Effector domain annotations	Effector PFAM accessions	Additional effector protein IMG accession	Additional effector domain annotations	Addtional effector PFAM accessions
2635289427	2634166342	Agromyces flavus DSM 22059	626	1-101	2635289428	1062	2635289429	Endonuclease; trypsin protease	pfam01223; pfam13365
2644553342	2643221700	Agromyces sp. Soil535	604	2-82	2644553343	1091	2644553344	Endonuclease; trypsin protease	pfam01223; pfam13365
2730480427	2728369471	Aliiruegeria haliotis DSM 29328	621	1-81	2730480426	1059	2730480428	Endonuclease; trypsin protease	pfam01223; pfam13365
2882854644	2882851124	Azospirillum sp. TSO35-2	694	13-111	2882854643	1102	2882854645	Subtilase; trypsin protease	pfam00082; pfam13365
2620467270	2619619032	Archangium gephyra DSM 2261	327	2-95	2620467271	985	2620467273	Uncharcaterized membrane protein	NA
2619132094	2617271214	bacterium YEK0313	928	1-84	2619132093	848	2619132096	Subtilase	pfam00082
2708848866	2708742414	Bosea sp. TND4EK4	689	1-115	2708848865	1132	2708848867	Subtilase; trypsin protease	pfam00082; pfam13365	2708848864	Endonuclease	pfam01223
2598006074	2597489926	Bradyrhizobium oligotrophicum S58	370	1-94	2598006072	1045	2599343759	putative hydrolase	NA
2655405975	2654587691	Bradyrhizobium pachyrhizi BR3262	669	8-114	2655405976	1071	2655405974	Subtilase; trypsin protease	pfam00082; pfam13365
2599343757	2599185158	Burkholderia cepacia RB-39	603	1-92	2599343758	1030	2599343759	Endonuclease; trypsin protease	pfam01223; pfam13365
2713550443	2711768632	Burkholderia sp. OK233	602	1-92	2713550442	1033	2713550441	Endonuclease; trypsin protease	pfam01223; pfam13365
2616356160	2615840636	Burkholderia sp. YR281	603	1-92	2616356159	1031	2616356158	Endonuclease; trypsin protease	pfam01223; pfam13365
2611863742	2609460190	Caballeronia sordidicola S170	632	1-98	2611863741	1039	2611863743	Trypsion protease	pfam13365
2654617681	2654587508	Cupriavidus sp. SHE	604	1-92	2654617680	1037	2654617679	Endonuclease	pfam01223
2644019864	2643221601	Kitasatospora sp. Root187	369	1-91	2644019866	938	2644019863	Hydrolase	pfam06821
2742399771	2740892185	Labrenzia sp. C1B10	577	1-77	2742399770	1032	2742399769	Endonuclease; trypsin protease	pfam01223; pfam13365
2719167123	2718217880	Labrenzia sp. CP4	577	1-72	2719167124	1032	2719167125	Endonuclease; trypsin protease	pfam01223; pfam13365
2645054858	2643221809	Massilia sp. Leaf139	358	1-97	2645054856	1004	2645054854	Hypothetical	NA	2645054855	Hypothetical	NA
2707202651	2706794524	Mesorhizobium sp. LSHC440A00	631	1-102	2707202650	1157	2707202652	Subtilase; trypsin protease	pfam00082; pfam13365
2507409281	2507262027	Methylosinus trichosporium OB3b	368	1-94	2507409283	1089	2507409280	Subtilase	pfam00082
2645031968	2643221803	Microbacterium sp. Leaf288	359	1-99	2645031966	915	2645031967	Predicted membrane protein	NA
2599726661	2599185237	Niastella yeongjuensis DSM 17621	366	3-135	2599726662	894	2599726664	Phospholipase	pfam13091
2596832408	2596583548	Novosphingobium taihuense CGMCC 1.3432	578	1-76	2596832409	1014	2596832410	Endonuclease; trypsin protease	pfam01223; pfam13365
2595628566	2593339287	Oceanicella actignis DSM 22673	661	3-120	2595628565	1175	2595628564	Phospholipase	pfam02450
2727829975	2724679705	Paracoccus sediminis DSM 26170	340	1-68	2727829973	1099	2727829976	Predicted membrane protein	NA
2504980600	2504756064	Paracoccus sp. J4	624	1-97	2504980601	1083	2504980602	Endonuclease; trypsin protease	pfam01223; pfam13365	2504980599	Subtilase	pfam00082
2509358448	2509276015	Paracoccus sp. J55	624	1-97	2509358447	1083	2509358446	Endonuclease; trypsin protease	pfam01223; pfam13365	2509358449	Subtilase	pfam00083
2502377164	2502376840	Prosthecomicrobium hirschii ATCC 27832	704	1-111	2502377163	1173	2502377162	Endonuclease	pfam01223	2502377165	Subtilase; trypsin protease	pfam00082; pfam13365
2649839135	2648501419	Pseudomonas fluorescens AU11706	609	1-95	2649839134	1020	2649839133	Endonuclease; trypsin protease	pfam01223; pfam13365
2617431076	2617270757	Pseudomonas helmanticensis LMG 28168	608	1-94	2617431077	1022	2617431078	Endonuclease; trypsin protease	pfam01223; pfam13365	2617431079	Patatin-like phospholipase	pfam01734
2516798057	2516653026	Pseudomonas monteilii SB3101	604	1-84	2516798056	1026	2516798058	Subtilase; trypsin protease	pfam00082; pfam13365
2702807336	2700989466	Pseudomonas sp. NBRC 111140	609	1-94	2702807337	1022	2702807338	Endonuclease; trypsin protease	pfam01223; pfam13365
2653158218	2651869865	Pseudomonas sp. RIT-PI-r	608	1-94	2653158217	1015	2653158216	Endonuclease, trypsin protease	pfam01223; pfam13365	2653158215	Patatin-like phospholipase	pfam01734
2671084558	2667528168	Pseudomonas yamanorum LMG 27247	616	1-96	2671084559	1015	2671084557	Subtilase; trypsin protease	pfam00082; pfam13365
2718371734	2718217653	Pseudooceanicola flagellatus CGMCC 1.12644	603	1-76	2718371733	1050	2718371732	Endonuclease, trypsin protease	pfam01223; pfam13365	2718371735	Subtilase	pfam00082
2651088363	2648501741	Puniceibacterium sp. IMCC21224	656	6-93	2651088364	1128	2651088362	Endonuclease; trypsin protease	pfam00082; pfam13365
2739106149	2738541346	Rhizobium phaseoli DSM 30137	696	8-123	2739106150	1123	2739106148	Subtilase; trypsin protease	pfam00082; pfam13365
2742818774	2740892280	Roseibium aggregatum CECT 4801	577	1-72	2742818775	1032	2742818776	Endonuclease; trypsin protease	pfam01223; pfam13365
2728043224	2724679780	Ruegeria faecimaris DSM 28009	602	1-82	2728043223	1040	2728043222	Endonuclease; trypsin protease	pfam01223; pfam13365	2728043225	Subtilase	pfam00082
2599067257	2597490347	Rugamonas rubra ATCC 43154	604	1-92	2599067256	1004	2599067258	Trypsin protease	pfam13365
2645154804	2643221833	Sphingomonas sp. Leaf339	373	1-98	2645154806	1014	2645154803	Endonuclease; trypsin protease	pfam01223; pfam13365
2644919617	2643221779	Sphingomonas sp. Leaf67	594	1-82	2644919616	1023	2644919618	Phospholipase	pfam02450
2515838969	2515154151	Spirosoma spitsbergense DSM 19989	647	1-91	2515838970	1086	2515838971	Phospholipase	pfam13091
